# TRAPT: A multi-stage fused deep learning framework for transcriptional regulators prediction via integrating large-scale epigenomic data

**DOI:** 10.1101/2024.05.17.594242

**Authors:** Guorui Zhang, Chao Song, Mingxue Yin, Liyuan Liu, Yuexin Zhang, Ye Li, Jianing Zhang, Maozu Guo, Chunquan Li

**Author notes:** To whom correspondence should be addressed to Chunquan Li.; Maozu Guo. The authors wish it to be known that, in their opinion, the first three authors should be regarded as Joint First Authors.

## Abstract

It is a challenging task to identify functional transcriptional regulators, which control expression of gene sets via regulatory elements and epigenomic signals, involving context-specific studies such as development and diseases. Integrating large-scale multi-omics epigenomic data enables the elucidation of the complex epigenomic control patterns of regulatory elements and regulators. Here, we propose TRAPT, a multi-modality deep learning framework that predicts functional transcriptional regulators from a queried gene set by integrating large-scale multi-omics epigenomic data, including histone modifications, ATAC-seq and TR-ChIP-seq. We design two-stage self-knowledge distillation model to learn nonlinear embedded representation of upstream and downstream regulatory element activity, and merge multi-modality epigenomic features from TR and the queried gene sets for inferring regulator activity. Experimental results on 1072 TR-related datasets demonstrate that TRAPT outperforms current state-of-the-art methods in predicting transcriptional regulators, especially in the prediction of transcription co-factors and chromatin regulators. Additionally, we have successfully identified key transcriptional regulators associated with the disease, genetic variation, cell fate decisions, and tissues. Our method provides an innovative perspective for integrating epigenomic data and has the potential to significantly assist researchers in deepening their understanding of gene expression regulation mechanisms.
