## Supplementary Table 2 for "TRAPT: A multi-stage fused deep learning framework for transcriptional regulators prediction via integrating large-scale epigenomic data"

### Sheet: dataset
	TR	Fine_mapping_snps	Background_snps	Pvalue	-log(Pvalue)	Enrichment_score
0	SPI1	71	24	0.000362516	0	0
1	RELA	75	33	0.00269282	7.92244	0.109572
2	EGR1	5	6	0.740057	0.2741	0.0957759
3	REST	9	7	0.5	0	0.0905938
4	GRHL2	17	12	0.349437	0.573735	0.093282
5	STAT1	61	20	0.000746078	0	0.231048
6	DPF2	20	12	0.225017	0	0.243405
7	ESR1	5	7	0.793175	0.105361	0.228086
8	FOS	5	7	0.793175	5.91717	0.212768
9	FOXA1	8	10	0.747457	0	0.198754
10	ATF3	6	9	0.819554	0.065571	0.182717
11	JUND	14	11	0.446603	4.13536	0.180016
12	NIPBL	16	1	0.0059696	0	0.2721
13	ZBTB33	6	7	0.722813	0.0439377	0.258822
14	SIN3A	20	2	0.00342245	1.3031	0.363127
15	MAX	14	8	0.271687	1.12406	0.371343
16	CUX1	2	1	0.7	0.885307	0.35877
17	ZNF217	22	5	0.0159969	0	0.429202
18	HNF4A	11	10	0.563417	0	0.421396
19	RAD21	20	16	0.406803	0.291078	0.420745
20	HDAC2	7	3	0.324958	7.20068	0.425029
21	FOSL2	1	2	0.9	0.0106143	0.406935
22	GATA3	2	3	0.833333	0.129212	0.390532
23	ZNF384	2	4	0.878788	0.301028	0.372962
24	SND1	18	5	0.047058	0.182322	0.419692
25	ZNF430	1	0	1	0	0.399284
26	HOXA2	0	1	1	1.49158	0.378876
27	ZNF17	0	2	1	0.693147	0.358468
28	NME2	0	1	1	1.05143	0.338059
29	ERCC3	0	0	1	5.12108	0.317651
30	ZNF786	4	2	0.5	0	0.312469
31	PRDM11	0	1	1	0	0.292061
32	PRDM6	7	9	0.760256	0	0.277674
33	ZNF93	0	0	1	0.198995	0.257266
34	ZNF573	0	1	1	0.806085	0.236857
35	ZNF585A	1	0	1	1.96545	0.216449
36	ZNF222	0	0	1	5.6774	0.196041
37	TBX2	3	8	0.936533	0.182322	0.177073
38	ZNF124	0	0	1	0.356675	0.156665
39	ZNF823	1	0	1	0.324604	0.136257
40	KDM1B	1	1	0.833333	0	0.119854
41	ZNF605	0	0	1	0.231711	0.0994457
42	ZNF808	0	1	1	0	0.0790375
43	ZSCAN5C	5	2	0.412587	3.05637	0.0780765
44	SOX10	0	1	1	0.899427	0.0576684
45	ZNF649	0	0	1	0	0.0372602
46	GPS2	9	2	0.140093	0	0.0600262
47	PHOX2B	14	34	0.989442	0.231711	0.0398512
48	TBX1	0	0	1	0.693147	0.019443
49	PAX7	2	7	0.957014	0	0
