## Supplementary Table 4 for "TRAPT: A multi-stage fused deep learning framework for transcriptional regulators prediction via integrating large-scale epigenomic data"

### Sheet: GTEx_tissue_top10
Tissue	Top 10 TRs
Colon	CDX2, HOXB13, RAD21, DLX2, CEBPB, EP300, GATA6, FOXA2, RXRA, SUZ12
Liver	HNF4A, FOXA2, HNF4G, FOXA1, RXRA, ATF3, JUND, RAD21, SP1, ZBTB33
Esophagus	EP300, TP63, GRHL2, AR, HOXB13, SMAD3, RAD21, ESR1, FOXA1, GATA3
Uterus	RAD21, CTCF, PGR, SMARCA4, ESR1, EED, JARID2, TET2, SPI1, SMAD3
Pituitary	SUZ12, EZH2, EP300, RAD21, TET2, CTCF, REST, MAX, PCGF1, JARID2
Skin	TP63, EP300, KLF4, KDM1A, AR, CTCF, ZNF750, GRHL2, RAD21, STAG1
Nerve	EP300, SUZ12, RAD21, CHD7, EZH2, SMARCA4, GATA3, NR3C1, NR2F1, NOTCH1
Adrenal_Gland	HNF4A, ONECUT1, CEBPA, RAD21, RXRA, EP300, FOXA1, CTCF, HNF4G, TCF7
Breast	PPARG, MED1, MBD4, CEBPA, BRD4, ESR1, AR, RELA, FOXA1, NR3C1
Stomach	HNF4A, GATA6, CDX2, FOXA1, FOXA2, ESR1, GATA4, NR1H3, RAD21, PPARG
Testis	TET2, JARID2, EED, AFF1, TRIM28, KDM4A, MBD2, ATF7IP, RORC, SMARCA4
Small_Intestine	CDX2, HNF4A, CEBPB, CTCF, RAD21, GATA6, FOXA2, NR1H3, PPARG, NIPBL
Vagina	EP300, TP63, GRHL2, AR, HOXB13, RAD21, ESR1, FOXA1, GATA3, FOS
Thyroid	CTCF, SUZ12, EZH2, EP300, STAT4, TET2, IRF5, RUNX1, RORC, EED
Kidney	HNF1A, CTCF, RAD21, FOXA2, ESR1, SMAD3, CEBPB, ZBTB2, SMARCA4, HNF4A
Blood_Vessel	NR3C1, MBD4, CTCF, RAD21, SMARCA4, CEBPB, CHD7, PGR, SNAI2, EP300
Spleen	SPI1, SPIB, LMO2, ZNF366, RAD21, SMAD1, DPF2, RELA, SMARCA4, TRIM28
Adipose_Tissue	PPARG, MBD4, MED1, BRD4, CEBPA, RELA, NOTCH1, RAD21, EP300, TAL1
Muscle	MYOD1, CTCF, TBX5, MED1, RBBP4, CHD4, NKX2-5, NR3C1, GATA4, SNAI2
Pancreas	CTCF, SMARCA4, HNF1A, NR3C1, NR2F6, CREB1, RAD21, TCF4, CEBPA, MAX
Lung	RELA, EP300, NOTCH1, GATA3, RAD21, TAL1, FOS, GATA2, FOXA1, JUN
Heart	MED1, TBX5, GATA4, NKX2-5, STAT4, CTCF, IRF4, EP300, TET2, IRF5
Fallopian_Tube	RFX1, BMI1, RFX2, RFX3, CTCF, KDM5B, SMAD3, ESR1, RAD21, ZNF654
Prostate	AR, FOXA1, HOXB13, HDAC3, PIAS1, ERG, GATA2, ARID1A, NR3C1, HNF4G
Ovary	RAD21, CHD7, CTCF, POU5F1, GATA6, CHD1, EZH2, CBX8, FOXA2, RNF2
Cervix_Uteri	ESR1, CHD7, SUZ12, RAD21, EZH2, JARID2, SMAD2, PGR, GATA6, POU5F1
Salivary_Gland	FOXA1, ESR1, NR3C1, HNF4A, AR, GRHL2, GATA3, STAT3, ESRRA, HOXB13
Blood	LMO2, SPI1, SMAD1, LYL1, FLI1, RUNX1, EP300, TAL1, CEBPB, DPF2
Bladder	FOXA1, ESR1, GATA3, NR1H3, TP63, HNF4A, GRHL2, BRD4, RAD21, AR
Brain	EZH2, SUZ12, RAD21, SMARCA4, CHD7, EP300, REST, JARID2, SOX2, CHD8
